# Comparison of read mapping and variant calling tools for the analysis of plant NGS data

**DOI:** 10.1101/2020.03.10.986059

**Authors:** Hanna Marie Schilbert, Andreas Rempel, Boas Pucker

## Abstract

High-throughput sequencing technologies have rapidly developed during the past years and became an essential tool in plant sciences. However, the analysis of genomic data remains challenging and relies mostly on the performance of automatic pipelines. Frequently applied pipelines involve the alignment of sequence reads against a reference sequence and the identification of sequence variants. Since most benchmarking studies of bioinformatics tools for this purpose have been conducted on human datasets, there is a lack of benchmarking studies in plant sciences. In this study, we evaluated the performance of 50 different variant calling pipelines, including five read mappers and ten variant callers, on six real plant datasets of the model organism *Arabidopsis thaliana*. Sets of variants were evaluated based on various parameters including sensitivity and specificity. We found that all investigated tools are suitable for analysis of NGS data in plant research. When looking at different performance metrices, BWA-MEM and Novoalign were the best mappers and GATK returned the best results in the variant calling step.
