## Supplementary material for "Comparison of read mapping and variant calling tools for the analysis of plant NGS data": Table S1

### Sheet: Sheet1
SRA ID	Accession	Nr. and length of sequences	FastQC average quality	Reference
SRR1810832	Col-0	12017107	38 (fw) / 37 (rv)	Kleinbölting et al., 2015
		250nt PE
SRR3340910	Nd-1	7636059	35 (fw and rv)	Pucker et al., 2016
		300nt PE
SRR3340908	Nd-1	6793383	35 (fw and rv)	Pucker et al., 2016
		300nt PE
SRR3340909	Nd-1	7020688	35 (fw and rv)	Pucker et al., 2016
		300nt PE
SRR3340911	Nd-1	5194768	38 (fw and rv)	Pucker et al., 2016
		250nt PE
SRR2919288	Nd-1	5274373	38 (fw and rv)	Pucker et al., 2016
		250nt PE
SRR2919279	Nd-1	41423436	38 (fw) / 37 (rv)	Pucker et al., 2016
		110nt PE
