## Supplementary material for "Comparison of read mapping and variant calling tools for the analysis of plant NGS data": Table S2

mapper	vcaller	dataset	#SNPs	#MNPs	#InDels	#TPs	#FPs	#FNs	#TNs	Sensitivity	Specificity	Precision	Accuracy	F1 score
bowtie2	CLC	run2	555859	25352	98824	577112	102923	906284	117560029	0.389047833484788	0.999125272668665	0.848650437109855	0.991529685828054	0.533515513090087
bowtie2	CLC	run5	186164	6882	23437	195428	21055	1302367	117627498	0.130477134721374	0.999821034772948	0.902740630904043	0.988892466934866	0.22800035933495
bowtie2	CLC	run7	159002	6565	23873	166782	22658	1331383	117625525	0.11132418658826	0.999807408840305	0.880394847972973	0.988635480459712	0.197655257006231
bowtie2	CLC	rs55	69748	2869	9017	72467	9167	1429008	117635706	0.048263873857374	0.999922079052268	0.887706102849303	0.987929340477981	0.091550234380577
bowtie2	CLC	nordborg	32939	1394	3151	32917	4567	1469850	117639014	0.021904260607267	0.999961179352403	0.878161348842173	0.987625159941956	0.042742384195823
bowtie2	CLC	ipk	47288	2008	5038	48058	6276	1454198	117637816	0.031990552875143	0.999946652654687	0.88449221481945	0.987742184091115	0.061747794859276
bowtie2	VarScan	run2	638463	0	93943	635688	96718	863458	117550484	0.42403341635838	0.999177898000498	0.867944828414841	0.991941204945702	0.569727257083859
bowtie2	VarScan	run5	331244	0	41552	337054	35742	1165179	117608373	0.224368656526651	0.999696185397799	0.904124507773689	0.989920622661468	0.359518706110679
bowtie2	VarScan	run7	254121	0	35361	257705	31777	1244504	117612362	0.171550696341188	0.999729888796245	0.890228062539294	0.989288123207939	0.287666790758005
bowtie2	VarScan	rs55	156006	0	21523	160273	17256	1342556	117626263	0.106647529426169	0.999853319586606	0.902798979321688	0.988587044229001	0.190760540313433
bowtie2	VarScan	nordborg	77758	0	9030	77543	9245	1425608	117633952	0.051586966312766	0.999921414920405	0.893476056597686	0.987957222155059	0.097542106961336
bowtie2	VarScan	ipk	110790	0	13816	111787	12819	1391186	117630556	0.074377250955273	0.999891035088036	0.897123734009598	0.988216130636249	0.137365989607878
bowtie2	SNVer	run2	482456	0	86239	472382	96313	1027947	117549706	0.314852275734189	0.999181332264205	0.830642084069668	0.990564041459332	0.456623026122462
bowtie2	SNVer	run5	370351	0	45079	374531	40899	1128069	117602849	0.249255290829229	0.999652348716398	0.901550200996558	0.990188805451259	0.390537165737762
bowtie2	SNVer	run7	321636	0	42771	327397	37010	1175106	117606835	0.217901062427163	0.999685406406089	0.898437735828346	0.98982666258474	0.3507367789556
bowtie2	SNVer	rs55	333557	0	31895	329124	36328	1173842	117607054	0.218982997619374	0.999691202349147	0.900594332497838	0.989842995439524	0.352302322071399
bowtie2	SNVer	nordborg	266143	0	17566	256373	27336	1246907	117615732	0.170542413921558	0.999767636117752	0.903647751745627	0.989305228222354	0.286932935793113
bowtie2	SNVer	ipk	297602	0	23219	289415	31406	1213751	117611776	0.192536952006631	0.999733040202874	0.902107405687283	0.989549348168019	0.317343270538661
bowtie2	LoFreq	run2	518016	0	86495	533833	70678	968773	117573064	0.355271441748535	0.999399220062211	0.883082359129941	0.991275846742697	0.506695166903404
bowtie2	LoFreq	run5	261983	0	36672	274900	23755	1228650	117619043	0.182833959628878	0.999798075186889	0.920460062614053	0.98948851541803	0.305070732796768
bowtie2	LoFreq	run7	232146	0	36679	244627	24198	1258823	117618700	0.162710432671522	0.999794309725352	0.909986050404538	0.989231554121995	0.276059866555698
bowtie2	LoFreq	rs55	116586	0	19281	124702	11165	1379069	117631412	0.082926190224443	0.999905093884504	0.917824048518036	0.988331711182621	0.152109185076218
bowtie2	LoFreq	nordborg	48862	0	7642	51717	4787	1452156	117637688	0.034389207067352	0.999959308914574	0.915280334135636	0.987771819913439	0.066287826595752
bowtie2	LoFreq	ipk	73342	0	11752	78019	7075	1425811	117635443	0.051880199224646	0.999939860178783	0.91685665264296	0.987973731263672	0.098203564172988
bowtie2	GATK38	run2	528947	0	111105	553954	86098	946577	117559719	0.369171979785822	0.999268159275055	0.865482804522133	0.991332717978062	0.517573016323123
bowtie2	GATK38	run5	439862	0	88941	470061	58742	1032036	117585509	0.312936514752376	0.999500681083005	0.888915153658357	0.990845057206453	0.462909055098725
bowtie2	GATK38	run7	381209	0	73738	409009	45938	1093352	117598049	0.272244154367692	0.999609516804289	0.899025600784267	0.990437894076283	0.417930136697955
bowtie2	GATK38	rs55	478634	0	104692	509280	74046	992546	117570476	0.339107193509767	0.999370595428149	0.873062404213082	0.991048051258776	0.488482374426421
bowtie2	GATK38	nordborg	476677	0	104332	507023	73986	994760	117570579	0.337614022798234	0.999371105669012	0.872659459664136	0.991029972651785	0.486868587933889
bowtie2	GATK38	ipk	482997	0	106550	512921	76626	988819	117567982	0.341551134017873	0.999348665431398	0.870025629848002	0.991057678075034	0.490531428732642
bowtie2	GATK41	run2	528961	0	112308	553569	87700	945378	117559701	0.369305252287106	0.999254552168135	0.863239919596924	0.99132933558316	0.517301991948476
bowtie2	GATK41	run5	441217	0	93009	472881	61345	1028255	117583867	0.315015428315622	0.999478559314424	0.885170321174933	0.990854944206934	0.464665253650211
bowtie2	GATK41	run7	406821	0	84919	434221	57519	1066815	117587793	0.289280870012445	0.999511081240534	0.883029649814943	0.990563420374412	0.435795091871841
bowtie2	GATK41	rs55	478089	0	107067	509396	75760	991182	117570010	0.339466525565482	0.999356032945341	0.870530251761923	0.991045113694966	0.488457300883046
bowtie2	GATK41	nordborg	475913	0	106806	507061	75658	993539	117570090	0.337905504464881	0.999356899834578	0.870163835399223	0.991026187390989	0.486781909059534
bowtie2	GATK41	ipk	482255	0	108872	512873	78254	987641	117567580	0.341798210479876	0.999334834074958	0.867618971896056	0.991053901207278	0.490402511712096
bowtie2	GATK40	run2	529248	0	111051	554117	86182	946003	117560046	0.36938178279071	0.999267447826716	0.865403506799167	0.991336830567396	0.517764979660524
bowtie2	GATK40	run5	441576	0	89074	471337	59313	1030687	117585011	0.313801244187843	0.999495827780013	0.888225760859323	0.990851586991151	0.46376054399279
bowtie2	GATK40	run7	407146	0	81755	433132	55769	1068878	117588569	0.288368253207369	0.999525952536704	0.885929871282734	0.990560793353062	0.43510935446135
bowtie2	GATK40	rs55	478462	0	104249	509066	73645	992668	117570969	0.338985466134482	0.999374004491187	0.873616595533635	0.991050392916785	0.488442726960894
bowtie2	GATK40	nordborg	476363	0	103875	506680	73558	995020	117571090	0.337404275154825	0.999374744187258	0.873227882351725	0.991031382682413	0.486738798177467
bowtie2	GATK40	ipk	482666	0	106164	512589	76241	989021	117568497	0.341359607354773	0.999351938715695	0.870521203063703	0.991059214001255	0.490412544727426
bowtie2	bcftools	run2	494230	0	80679	447338	127571	1000328	117571111	0.309006359201639	0.99891612210237	0.77810227357721	0.990533499188746	0.442345030468586
bowtie2	bcftools	run5	430182	0	57825	397892	90115	1061486	117596855	0.272644921329498	0.999234282265913	0.815340763554621	0.99033456736752	0.408642358855594
bowtie2	bcftools	run7	397242	0	52182	366738	82686	1097269	117599655	0.250502900600885	0.99929737971477	0.816017836163623	0.990096591126738	0.383330258577393
bowtie2	bcftools	rs55	425958	0	57518	396439	87037	1063138	117599734	0.271612254783406	0.999260435142706	0.819976586221446	0.990346535841787	0.408057834757982
bowtie2	bcftools	nordborg	395646	0	52064	369423	78287	1094318	117604320	0.252382764437151	0.99933476150813	0.825139040897009	0.990158279966751	0.386536720010087
bowtie2	bcftools	ipk	411606	0	54818	383539	82885	1078058	117601866	0.262410910805099	0.999295703145091	0.822296880091933	0.990256159592907	0.397857699682732
bowtie2	freebayes	run2	845502	116092	169544	642493	488645	662395	117352815	0.492374058156715	0.995853369433814	0.568005848976871	0.990339275862656	0.527492727910129
bowtie2	freebayes	run5	660735	79739	130915	514988	356401	824877	117450082	0.38435812563206	0.996974691112712	0.590996673127616	0.990085487135535	0.465788190773199
bowtie2	freebayes	run7	653557	79421	130925	480684	383219	867971	117414474	0.356417319477554	0.99674680386143	0.556409689513753	0.989498712960971	0.434505219750172
bowtie2	freebayes	rs55	880782	98765	155520	576584	558483	738627	117272654	0.438396576670968	0.995260310523864	0.507973538125943	0.989113304589076	0.470627414521944
bowtie2	freebayes	nordborg	857197	97375	153718	574406	533884	742481	117295577	0.436184729593352	0.995469010929278	0.518281316261989	0.989287418192625	0.4737023318298
bowtie2	freebayes	ipk	926077	103748	161455	587345	603935	723015	117232053	0.448231783631979	0.994874783075608	0.493036901484118	0.988862856291659	0.469567963415999
bowtie2	VarDict	run2	945217	125218	172962	832650	410747	586333	117316618	0.58679349928787	0.996511032078226	0.669657398240465	0.991631468217557	0.625492979965294
bowtie2	VarDict	run5	543631	39633	105108	542667	145705	925371	117532605	0.36965460022152	0.998761836399588	0.788333924099179	0.991010416869848	0.503305957586915
bowtie2	VarDict	run7	508679	36676	101603	506327	140631	965463	117533927	0.344021225854232	0.998804915842556	0.782627311201036	0.99071650941412	0.477949241721998
bowtie2	VarDict	rs55	536824	35384	112483	553044	131647	917930	117543727	0.375971295209841	0.998881269754877	0.807727865562714	0.991190858825148	0.513107556136969
bowtie2	VarDict	nordborg	524031	34469	110082	545684	122898	925596	117552170	0.370890653036811	0.998955615644939	0.816181111666183	0.991199948486881	0.510017935736043
bowtie2	VarDict	ipk	541763	36064	114170	559806	132191	910030	117544321	0.380862898990091	0.998876657730984	0.808971715195297	0.991252598023399	0.51789939370895
bwa-mem	CLC	run2	609292	26893	109964	607172	138977	874291	117525908	0.409846212831505	0.998818874467094	0.813740955224761	0.991495601694817	0.545132635306328
bwa-mem	CLC	run5	263344	12908	33844	252504	57592	1241540	117594712	0.169007070742227	0.999510489824322	0.814276869098602	0.989096333863292	0.27991619275666
bwa-mem	CLC	run7	230084	11540	35147	221100	55671	1273528	117596049	0.14792978587314	0.99952681524758	0.798855371408132	0.988843980345919	0.24963319952196
bwa-mem	CLC	rs55	514952	22772	97130	524595	110259	960505	117550989	0.353238839135412	0.999062911520367	0.826323847687815	0.991013035498159	0.494911682045931
bwa-mem	CLC	nordborg	504355	22102	95119	514926	106650	970722	117554050	0.346600271396724	0.999093580099387	0.828420016216842	0.990957574293423	0.488724501998838
bwa-mem	CLC	ipk	547496	24654	104684	557410	119424	926305	117543209	0.375685357363105	0.998985030362188	0.823554963255392	0.991223155240981	0.515989223109497
bwa-mem	VarScan	run2	699685	0	99324	661276	137733	838068	117509271	0.441043549712408	0.998829268954439	0.827620214540762	0.991810063704177	0.575434669957139
bwa-mem	VarScan	run5	411249	0	51141	387090	75300	1114778	117569180	0.25773902899589	0.999359935969796	0.837150457406086	0.990011628388308	0.394133560866241
bwa-mem	VarScan	run7	323053	0	44418	303548	63923	1198170	117580707	0.202133822728368	0.999456643282401	0.826046136974074	0.989407203651764	0.324791125991005
bwa-mem	VarScan	rs55	619071	0	91668	595163	115576	906095	117529514	0.396442849929859	0.999017587559328	0.837386157225085	0.991425074984254	0.538122791305775
bwa-mem	VarScan	nordborg	607058	0	89997	586071	110984	915304	117533989	0.390356173507618	0.999056619274331	0.840781573907367	0.991386324321078	0.53317230932984
bwa-mem	VarScan	ipk	645781	0	2559	540420	107920	961692	117536316	0.359773438997891	0.999082657989296	0.833544128080945	0.991022704279614	0.502610613954648
bwa-mem	SNVer	run2	652002	0	111815	615548	148269	883970	117498561	0.410497239779716	0.998739711048738	0.805884131932125	0.991336377343265	0.543930085471218
bwa-mem	SNVer	run5	650822	0	73763	576221	148364	923840	117497923	0.384131711977046	0.998738897726538	0.795242794151135	0.99100094952134	0.518033880446597
bwa-mem	SNVer	run7	581475	0	71320	519807	132988	979866	117513687	0.346613561756463	0.998869598312064	0.796279076892439	0.990659772467386	0.48298697123488
bwa-mem	SNVer	rs55	697644	0	105875	636101	167418	863448	117479381	0.424194874592294	0.99857694385718	0.79164400592892	0.991347900986441	0.552394458174921
bwa-mem	SNVer	nordborg	684737	0	103991	627178	161550	872497	117485123	0.418209278677047	0.998626820496658	0.795176537412137	0.991321202727926	0.548135970805841
bwa-mem	SNVer	ipk	701331	0	109472	640762	170041	858629	117476916	0.427348170023696	0.99855465024905	0.79028074637119	0.99136633210109	0.554725707018545
bwa-mem	LoFreq	run2	706692	0	113248	656680	163260	843684	117482724	0.437680456209293	0.998612277321766	0.800887869844135	0.991548679276347	0.566029278922072
bwa-mem	LoFreq	run5	462289	0	55807	417592	100504	1084615	117543637	0.277985657103182	0.99914569481195	0.806012785275316	0.990053249470978	0.41339541643011
bwa-mem	LoFreq	run7	418167	0	57515	380749	94933	1120922	117549744	0.253550211730799	0.999193053162958	0.800427596587636	0.989795281010208	0.385109790715163
bwa-mem	LoFreq	rs55	625775	0	97308	591981	131102	909860	117513405	0.394170221747841	0.998885608828298	0.81869024717771	0.991263164860076	0.532135929137355
bwa-mem	LoFreq	nordborg	605620	0	94160	575723	124057	926282	117520286	0.383302985010037	0.998945491157191	0.822719997713567	0.991184463329082	0.522960234536978
bwa-mem	LoFreq	ipk	653494	0	101847	616678	138663	884939	117506068	0.41067595798396	0.998821341178467	0.816423310796051	0.991408868025061	0.546468299365783
bwa-mem	GATK38	run2	775228	0	163153	732341	206040	763214	117444753	0.489678413699262	0.998248715586643	0.780430336931374	0.991865012933506	0.601775067216229
bwa-mem	GATK38	run5	721795	0	147615	687294	182116	810416	117466522	0.458896582115363	0.998452034778337	0.790529209463889	0.991669639761011	0.580700598195275
bwa-mem	GATK38	run7	635819	0	126848	612824	149843	885811	117497870	0.408921451854521	0.998726341582178	0.80352762083583	0.991307715113517	0.542009868650892
bwa-mem	GATK38	rs55	736349	0	157913	707692	186570	790368	117461718	0.472405644633726	0.998414171568735	0.791369866996473	0.991800520818313	0.591636075745656
bwa-mem	GATK38	nordborg	732252	0	157109	704359	185002	793656	117463331	0.470194891239407	0.998427500030961	0.791983232905423	0.991786084790446	0.590069599426316
bwa-mem	GATK38	ipk	739873	0	158917	711132	187658	786660	117460898	0.474786886296629	0.998404927298895	0.79121040510019	0.991822510581692	0.593455179084212
bwa-mem	GATK41	run2	773101	0	166757	730324	209534	761824	117444666	0.489444746767747	0.998219069102505	0.77705781086079	0.991847353978487	0.600593913008438
bwa-mem	GATK41	run5	722334	0	154566	689433	187467	805612	117463836	0.461145316696153	0.998406587983135	0.786216216216216	0.991665048768427	0.581322922749052
bwa-mem	GATK41	run7	673728	0	142617	645800	170545	849393	117480610	0.431917484899943	0.998550417970822	0.791087101654325	0.991439620121634	0.558762174794444
bwa-mem	GATK41	rs55	734082	0	162570	706409	190243	788776	117460920	0.472455916826346	0.998382990910171	0.787829615056901	0.991783054903202	0.590683227995888
bwa-mem	GATK41	nordborg	729972	0	161751	703139	188584	792057	117462568	0.470265436772169	0.998397091768383	0.78851728619762	0.991769441393202	0.589160335981238
bwa-mem	GATK41	ipk	737423	0	163392	709741	191074	785080	117460453	0.474799992775055	0.998375932681265	0.787887635086005	0.991807100961248	0.592528247196152
bwa-mem	GATK40	run2	773948	0	164656	731090	207514	762545	117445199	0.489470319053852	0.998236215768352	0.778912086460318	0.991858256536742	0.601166250520611
bwa-mem	GATK40	run5	723169	0	148752	688223	183698	808322	117466105	0.459874577777481	0.998438603420356	0.789318068953495	0.991673936997213	0.581155059857308
bwa-mem	GATK40	run7	674466	0	137297	644629	167134	852075	117482510	0.430699056059181	0.998579392216435	0.794109857187381	0.991445738647399	0.558490981244263
bwa-mem	GATK40	rs55	735021	0	158492	706647	186866	790199	117462636	0.472090649271869	0.998411671984808	0.790863703158208	0.991799454902302	0.591247590843049
bwa-mem	GATK40	nordborg	730943	0	157660	703362	185241	793522	117464223	0.469884105916023	0.998425483689411	0.791536828032316	0.991785203521303	0.589700970912858
bwa-mem	GATK40	ipk	738310	0	159573	710047	187836	786494	117461971	0.474458768587028	0.998403431295047	0.790801251387987	0.991822409865219	0.593083764613118
bwa-mem	bcftools	run2	766411	0	86969	619592	233788	819126	117473842	0.430655625355351	0.99801382459234	0.72604466943214	0.991162851252478	0.540633079388403
bwa-mem	bcftools	run5	766570	0	72048	612578	226040	834967	117472763	0.423184080633072	0.998079504682813	0.730461306578204	0.991094926384147	0.535900546024059
bwa-mem	bcftools	run7	718426	0	66267	575412	209281	876285	117485370	0.396371970183861	0.998221830828998	0.733295696533549	0.990888801728107	0.514590031255729
bwa-mem	bcftools	rs55	778849	0	80133	628668	230314	813876	117473490	0.43580507769607	0.998043274795095	0.731875638837601	0.991236072128707	0.546305364353911
bwa-mem	bcftools	nordborg	771455	0	79929	624755	226629	817910	117477054	0.433056184214631	0.998074580215132	0.733811065277243	0.991233142957936	0.54467450346527
bwa-mem	bcftools	ipk	781309	0	80997	630998	231308	811182	117472860	0.437530682716443	0.998034835945657	0.731756476239293	0.991250340295785	0.547625804626281
bwa-mem	freebayes	run2	806606	129957	159895	602028	494430	697896	117351994	0.46312553656983	0.995804454787699	0.549066174901364	0.989992760835607	0.502447439515069
bwa-mem	freebayes	run5	695882	109987	147576	525316	428129	791954	117400949	0.398791439871856	0.996366525077961	0.550966232976207	0.989759795239381	0.462687743728297
bwa-mem	freebayes	run7	689400	103171	140657	494798	438430	831368	117381752	0.37310412120353	0.996278820889956	0.530200551205065	0.989342535282743	0.437991780096787
bwa-mem	freebayes	rs55	865955	125585	161874	560188	593226	740630	117252304	0.430642872407977	0.994966071262949	0.485678169330353	0.988804893961164	0.456507779215657
bwa-mem	freebayes	nordborg	846326	124550	160213	560536	570553	741774	117273485	0.430416721057198	0.995158405892371	0.495571966485396	0.988985587707648	0.460702087902559
bwa-mem	freebayes	ipk	898185	129322	163859	566114	625252	732077	117222905	0.43607912857199	0.994694426998973	0.475180591019049	0.988607884145975	0.454790952767902
bwa-mem	VarDict	run2	1009163	133144	182811	854989	470129	560965	117260265	0.603825406757564	0.996006732127304	0.645217256123606	0.991345987373444	0.623835492099441
bwa-mem	VarDict	run5	598128	47939	119686	581546	184207	881238	117499357	0.39756108899195	0.99843472619507	0.759443319190392	0.991057678075034	0.521908319224675
bwa-mem	VarDict	run7	555855	42575	114354	540530	172254	926087	117507477	0.368555662453115	0.998536247503829	0.758336326292397	0.990781580649035	0.49603537852832
bwa-mem	VarDict	rs55	595313	44121	128030	594223	173241	871225	117507659	0.40548896992592	0.998527874956769	0.774268239292006	0.991233755649816	0.532240410728233
bwa-mem	VarDict	nordborg	582100	43094	125638	587244	163588	878860	117516656	0.400547300873608	0.998609894112728	0.782124363372898	0.991250692803442	0.529779840284068
bwa-mem	VarDict	ipk	600244	45163	129739	600556	174590	864104	117507098	0.410030996954925	0.998516421688309	0.774765012010641	0.991282200273566	0.536257157986004
clc	CLC	run2	671713	40811	128339	608655	232208	867969	117437516	0.412193625459156	0.998026612181057	0.723845620511308	0.990766171028591	0.525271554921344
clc	CLC	run5	295518	20247	41737	259711	97791	1231774	117557072	0.174129139749981	0.999168831635969	0.726460271550928	0.988840908493477	0.280922472683691
clc	CLC	run7	261319	18620	43920	229169	94690	1262812	117559677	0.153600481507472	0.999195184994706	0.707619673993929	0.988606432150149	0.252411005374923
clc	CLC	rs55	568416	33789	116268	541907	176566	938554	117489321	0.366039362063573	0.998499429150608	0.754248245932693	0.990640753839975	0.492881550787791
clc	CLC	nordborg	561537	33359	114382	535447	173831	945286	117491784	0.361609419118774	0.998522669515644	0.754918381791061	0.990607206861263	0.488990237948577
clc	CLC	ipk	607087	36300	126110	577965	191532	900770	117476081	0.390850963830571	0.998372262382853	0.751094546177568	0.99083226621432	0.514150674841386
clc	VarScan	run2	872465	0	115914	699425	288954	795992	117361977	0.46771235046813	0.997543971836483	0.707648584196953	0.99089400541257	0.563190374732869
clc	VarScan	run5	458327	0	53623	395574	116376	1105489	117528909	0.263529245607946	0.999010789085172	0.772680925871667	0.989744838843067	0.393016835956847
clc	VarScan	run7	366116	0	47634	313375	100375	1187477	117545121	0.208798069363268	0.999146801166107	0.757401812688822	0.989191007348375	0.327352629946067
clc	VarScan	rs55	706261	0	98092	623173	181180	876663	117465332	0.415494094020946	0.998459962841907	0.77475063809049	0.991121481960991	0.540904413657039
clc	VarScan	nordborg	698310	0	96923	617181	178052	882717	117468398	0.411481980774693	0.998486550167897	0.776100840885627	0.991096923927538	0.537817667052556
clc	VarScan	ipk	748537	0	103570	653338	198769	846070	117448171	0.435730635023956	0.998310461793566	0.766732346993981	0.991230625046099	0.555674107968693
clc	SNVer	run2	922621	0	139433	699117	362937	793674	117290620	0.468328788155877	0.99691520588706	0.65826878859267	0.990292518239837	0.547287213118604
clc	SNVer	run5	734816	0	78180	587175	225821	911080	117422272	0.391905917217029	0.998080538373027	0.722236025761504	0.990457945047548	0.508101456743556
clc	SNVer	run7	651005	0	78931	527816	202120	970000	117446412	0.352390413775791	0.998282001512777	0.723099011420179	0.990162350590888	0.473855258574563
clc	SNVer	rs55	846453	0	121311	681159	286605	815098	117363486	0.455241980488646	0.9975639202863	0.703848252259848	0.990753363250378	0.552884086621015
clc	SNVer	nordborg	838461	0	119116	676065	281512	820300	117368471	0.451804873810868	0.997607207474055	0.706016330801596	0.990752448409078	0.551003242945432
clc	SNVer	ipk	869680	0	127519	695087	302112	800711	117348438	0.464693093586166	0.997432124201714	0.697039407380071	0.990743963046186	0.557631637743648
clc	LoFreq	run2	954301	0	125452	719385	360368	776952	117289643	0.480764025750884	0.996936948862674	0.666249595972412	0.990454428364015	0.558509213575613
clc	LoFreq	run5	540894	0	55921	435071	161744	1065795	117483738	0.289879975960545	0.998625157572987	0.728988044871526	0.989697216737184	0.414811403640496
clc	LoFreq	run7	485919	0	58075	394604	149390	1105787	117496567	0.263000777797254	0.998730173107436	0.7253830005478	0.989465249912654	0.386036876615706
clc	LoFreq	rs55	746577	0	99089	632242	213424	867998	117432684	0.421427238308537	0.998185881338293	0.747626131356824	0.990923582483619	0.539017334880426
clc	LoFreq	nordborg	730280	0	96589	619872	206997	880432	117439047	0.413164265375551	0.998240510322642	0.749661675549573	0.990873165495597	0.532725328112693
clc	LoFreq	ipk	790993	0	104809	665792	230010	834054	117416492	0.443906907775865	0.998044905746539	0.743235670382518	0.991069268862525	0.55583458003847
clc	GATK38	run2	817812	0	165842	743623	240031	750108	117412586	0.497829261091857	0.997959832886675	0.75598025321912	0.991689724304433	0.600328975916137
clc	GATK38	run5	760581	0	150706	704684	206603	791886	117443175	0.470866047027536	0.998243915088391	0.773284376930649	0.991619642424961	0.585320473765676
clc	GATK38	run7	655747	0	127419	618343	164823	879684	117483498	0.412771598909766	0.998599019530419	0.78954270231343	0.991233411535199	0.542122477142443
clc	GATK38	rs55	789900	0	163229	737484	215645	758800	117434419	0.492877020672546	0.998167064320509	0.773750457702997	0.991821444665681	0.602172030604884
clc	GATK38	nordborg	788655	0	162706	735916	215445	760271	117434716	0.491860977270889	0.998168765786899	0.773540222901717	0.991810777112531	0.601349595595265
clc	GATK38	ipk	798644	0	165012	744814	218842	751191	117431501	0.497868656856093	0.998139894925763	0.772904438928414	0.991858474755768	0.605623295242719
clc	GATK41	run2	837346	0	172514	753892	255968	735390	117401098	0.506211718129944	0.997824457053859	0.746531202344879	0.991679493189334	0.603320659650392
clc	GATK41	run5	766820	0	159276	710419	215677	783001	117437251	0.475699401374027	0.998166836952838	0.767111616938201	0.991618056140504	0.58724058861359
clc	GATK41	run7	713527	0	146461	663720	196268	829973	117456387	0.444348336639457	0.998331801352039	0.771778210858756	0.991386718793932	0.563984669120412
clc	GATK41	rs55	790578	0	169116	738463	221231	754505	117432149	0.494627480294286	0.998119637531875	0.769477562639758	0.991810609251741	0.602172659746838
clc	GATK41	nordborg	789069	0	168658	736975	220752	756009	117432612	0.493625517755046	0.998123708557963	0.76950425329974	0.991802006386297	0.601437705221056
clc	GATK41	ipk	799394	0	170765	745618	224541	747036	117429153	0.499525007134942	0.998091509136976	0.768552371312331	0.991845515902846	0.605501107879486
clc	GATK40	run2	838230	0	170330	754496	254064	736130	117401658	0.506160499011825	0.997840615010632	0.748092329658126	0.991689262687263	0.603793395129454
clc	GATK40	run5	767849	0	152725	709056	211518	786021	117439753	0.474260523036606	0.998202161368915	0.770232485384119	0.991627615812446	0.587051689171987
clc	GATK40	run7	714422	0	140605	662376	192651	832927	117458394	0.442971090140259	0.998362521981849	0.774684308214828	0.991392283379093	0.563645105155446
clc	GATK40	rs55	791555	0	164613	738501	217667	756262	117433918	0.494058924391358	0.998149901677908	0.772354858142084	0.991825775474041	0.602628960178806
clc	GATK40	nordborg	790169	0	164077	736997	217249	757703	117434399	0.493073526460159	0.998153455530007	0.772334387568824	0.991817189394676	0.601889139246027
clc	GATK40	ipk	800365	0	166521	745793	221093	748596	117430866	0.499062158514282	0.998120787772008	0.771334986751282	0.991861361961342	0.606021675757483
clc	bcftools	run2	1008406	0	84200	678495	414111	757581	117296161	0.472464549229985	0.996481946792205	0.6209878034717	0.990165942811776	0.536639245266902
clc	bcftools	run5	932990	0	68901	662082	339809	784279	117360178	0.457757088306446	0.997112922365913	0.660832365995902	0.990565485062119	0.54086098980007
clc	bcftools	run7	876383	0	63490	622447	317426	827912	117378563	0.429167537140804	0.99730300069954	0.662267136091791	0.990387132973643	0.520825593498874
clc	bcftools	rs55	979664	0	77683	696066	361281	743906	117345095	0.483388565888781	0.99693065904943	0.658313685100539	0.990724121900908	0.557450610034201
clc	bcftools	nordborg	972939	0	77431	692971	357399	747193	117348785	0.481175060618096	0.996963634468007	0.65973990117768	0.990729115759385	0.556483870527365
clc	bcftools	ipk	988450	0	78674	701695	365429	737590	117341634	0.4875302667644	0.996895436937374	0.657557134878421	0.990742318010452	0.559920587581676
clc	freebayes	run2	749330	168100	173133	547043	543520	756095	117299690	0.419789001625307	0.995387769902059	0.50161522076212	0.989092280025234	0.457068781773496
clc	freebayes	run5	688694	134670	155218	510571	468011	803623	117364143	0.388505045678188	0.996028155438795	0.521745750483863	0.989327125662299	0.445373643129551
clc	freebayes	run7	676740	127076	149765	483068	470513	839290	117353477	0.365308033074251	0.996006645166235	0.506583079990058	0.989006771739239	0.424499953645506
clc	freebayes	rs55	833665	152819	172343	540036	618791	757494	117230027	0.416203093570091	0.994749281235897	0.466019518012611	0.988448785690015	0.439704814894578
clc	freebayes	nordborg	813253	150520	170478	539306	594945	759996	117252101	0.415073631842328	0.994951549315882	0.47547324181332	0.9886279267242	0.443225193780452
clc	freebayes	ipk	861242	156424	174673	545062	647277	750169	117203840	0.420822231710019	0.994507671912859	0.457136770666732	0.988271180582052	0.438228471962598
clc	VarDict	run2	962725	143075	185783	810793	480790	601514	117253251	0.574091185556681	0.995916304274309	0.627751371766274	0.990916179822817	0.599723361527281
clc	VarDict	run5	584898	47998	118537	572396	179037	889466	117505449	0.391552691020083	0.998478669482399	0.761739236898033	0.991032012160373	0.517234259328287
clc	VarDict	run7	545618	43236	113715	533211	169358	933042	117510737	0.363655521932436	0.998560861120991	0.758944673049907	0.990747513301876	0.491705635593885
clc	VarDict	rs55	575981	43690	128019	581827	165863	882689	117515969	0.397282788306854	0.998590581084768	0.778166084874748	0.991199461690592	0.52601520834859
clc	VarDict	nordborg	563801	42732	125649	575667	156515	889592	117524574	0.392877300190615	0.99867000720906	0.786234843249356	0.991219982672066	0.523943077425059
clc	VarDict	ipk	581812	44756	130262	589348	167482	874231	117515287	0.402675906117811	0.998576834982528	0.778705918105783	0.991256861687443	0.530846344074448
gem3	CLC	run2	607986	27100	113138	607275	140949	871784	117526340	0.410581998419265	0.998802139479902	0.811621920708237	0.991500091970926	0.545305648182112
gem3	CLC	run5	213152	8986	24223	213013	33348	1283002	117616985	0.142386941307407	0.999716549888558	0.864637665864321	0.98895182250991	0.244508647961175
gem3	CLC	run7	177829	7896	24616	176722	33619	1319909	117616098	0.118079874063814	0.999714244956492	0.840169058814021	0.988639786088953	0.207059049591909
gem3	CLC	rs55	464758	18619	87028	489678	80727	996303	117579640	0.32953180424245	0.999313898111503	0.858474241985957	0.990960444712917	0.47625105403363
gem3	CLC	nordborg	461133	18461	86631	485937	80288	1000182	117579941	0.326983909094763	0.999317628389113	0.858204777252859	0.990931572657183	0.473543421570653
gem3	CLC	ipk	509780	21067	97101	534346	93602	949525	117568875	0.360102731302114	0.999204487255525	0.850939886742214	0.99124499392965	0.506052838808629
gem3	VarScan	run2	719758	0	99862	679313	140307	818332	117508396	0.453587465654411	0.998807407167081	0.828814572606818	0.991954105047349	0.58630583899554
gem3	VarScan	run5	417724	0	47107	395870	68961	1105357	117576160	0.263697628673079	0.999413821844767	0.851642855145203	0.99014390269016	0.402704294583374
gem3	VarScan	run7	330935	0	42270	310514	62691	1190423	117582720	0.206880102229474	0.999467119036203	0.832019935424231	0.989482564753055	0.331366566674243
gem3	VarScan	rs55	652129	0	88443	626294	114278	873637	117532139	0.417548540566199	0.9990286317007	0.845689548079052	0.991708390424187	0.559065531266863
gem3	VarScan	nordborg	642465	0	87190	618764	110891	881277	117535416	0.412498058386404	0.999057420476446	0.848022695657537	0.991672694827373	0.555020953529091
gem3	VarScan	ipk	684270	0	92967	653361	123876	846226	117522885	0.435693961070615	0.998947051334461	0.840620042535288	0.991857895636046	0.573923149088379
gem3	SNVer	run2	587733	0	114637	558852	143518	939625	117504353	0.372946665180713	0.998780105421542	0.795666101912098	0.990909138062713	0.507851749803598
gem3	SNVer	run5	483110	0	45650	458042	70718	1043659	117573929	0.305015445817776	0.999398884676835	0.866256902942734	0.990646989868292	0.451170448484359
gem3	SNVer	run7	415213	0	44916	398931	61198	1102672	117583547	0.265670087233443	0.9994798067691	0.866998167905087	0.990231593166414	0.406713047449907
gem3	SNVer	rs55	532292	0	77829	522578	87543	978057	117558170	0.348237912616992	0.999255875987593	0.856515346955768	0.991056377153918	0.495157185387605
gem3	SNVer	nordborg	529790	0	77421	519137	88074	981462	117557675	0.34595318269571	0.999251362665046	0.854953220544424	0.991023342150613	0.49258424620815
gem3	SNVer	ipk	544238	0	84313	534161	94390	966127	117551670	0.356038973850354	0.999197678188288	0.849829210358427	0.991099038973482	0.501833158825068
gem3	LoFreq	run2	622521	0	106409	602338	126592	898641	117518777	0.401296753652116	0.998923952544192	0.826331746532589	0.991395178977706	0.540235498399262
gem3	LoFreq	run5	347298	0	43651	344247	46702	1158969	117596430	0.229007008972762	0.999603019749593	0.880541963273982	0.989880755724045	0.36348153407966
gem3	LoFreq	run7	307633	0	42716	305489	44860	1197589	117598410	0.203242280174415	0.999618677719516	0.871956249339944	0.989572076518871	0.329647728235318
gem3	LoFreq	rs55	504978	0	78439	512985	70432	989801	117573130	0.341355988144686	0.999401310205143	0.879276743735613	0.991101422596688	0.491788191273812
gem3	LoFreq	nordborg	496700	0	77546	504896	69350	997873	117574229	0.335977119570606	0.999410507563698	0.87923294197957	0.991042755250878	0.486174630419135
gem3	LoFreq	ipk	536705	0	83589	542076	78218	960524	117565530	0.360758684946093	0.99933512828918	0.873901730469745	0.991281797407672	0.510695305559298
gem3	GATK38	run2	656066	0	144608	646628	154046	852024	117493650	0.431473083811318	0.998690616091623	0.807604593130288	0.991556014792833	0.562450039707288
gem3	GATK38	run5	583144	0	115198	589147	109195	911171	117536835	0.392681418206007	0.999071834383192	0.843636785414596	0.991436027900746	0.535914602530632
gem3	GATK38	run7	485384	0	88675	497998	76061	1003200	117569089	0.331733722000695	0.999353471010067	0.867503166050876	0.990941719841887	0.479938629287842
gem3	GATK38	rs55	600924	0	128831	614257	115498	886167	117530426	0.409388946057914	0.999018257530112	0.841730443779077	0.991592986131644	0.550858922086523
gem3	GATK38	nordborg	599040	0	128818	612896	114962	887432	117531058	0.4085080062493	0.999022814371451	0.8420543567564	0.991586867605879	0.550130016075857
gem3	GATK38	ipk	611337	0	131688	622950	120075	877215	117526108	0.415254322024577	0.998979354901807	0.83839709296457	0.991629705679271	0.555414387546307
gem3	GATK41	run2	657941	0	146913	646974	157880	849398	117492096	0.432361738925882	0.998658053274911	0.803840199588994	0.991545876001168	0.562286363877342
gem3	GATK41	run5	585482	0	121838	593253	114067	905565	117533463	0.395813901354267	0.99903043438311	0.838733529378499	0.991442188391708	0.537820390202245
gem3	GATK41	run7	525769	0	104547	535900	94416	963293	117552739	0.35745897959769	0.999197464656073	0.85020846686424	0.991122606628279	0.503308509144596
gem3	GATK41	rs55	600191	0	132729	614567	118353	884205	117529223	0.410047025164601	0.998994003922359	0.838518528625225	0.991585491147408	0.550763277369816
gem3	GATK41	nordborg	598381	0	132658	613275	117764	885431	117529878	0.409203005792997	0.998999010961903	0.838908731271519	0.991580144781273	0.550085323658086
gem3	GATK41	ipk	610647	0	135582	623237	122992	875284	117524835	0.415901412125689	0.998954574826104	0.835181961569438	0.991621430142366	0.555284107361622
gem3	GATK40	run2	658383	0	145253	647626	156010	850067	117492645	0.432415722047175	0.998673932991414	0.805869821660553	0.991555956041556	0.562827826877426
gem3	GATK40	run5	586030	0	115627	591219	110438	908811	117535880	0.394138117237655	0.999061271088824	0.842604007371123	0.99144540292582	0.537059990816133
gem3	GATK40	run7	526133	0	99643	534179	91597	966102	117554470	0.356052632806787	0.999221418936172	0.853626537291299	0.991122690558673	0.502506753111511
gem3	GATK40	rs55	600649	0	128561	614065	115145	886069	117531069	0.40934009895116	0.999021260471671	0.84209624113767	0.991596771392439	0.550892998119626
gem3	GATK40	nordborg	598860	0	128554	612714	114700	887315	117531619	0.40846810295001	0.999025043868988	0.842318129703305	0.991590048567834	0.550150104851168
gem3	GATK40	ipk	611114	0	131487	622765	119836	877043	117526704	0.415229816083125	0.998981389507928	0.83862666492504	0.991633155218488	0.555442829564098
gem3	bcftools	run2	619908	0	94817	533714	181011	928876	117502747	0.364910193560738	0.998461886303801	0.746740354681871	0.990684674615457	0.490249688262838
gem3	bcftools	run5	576087	0	66655	510807	131935	955861	117547745	0.348277183384379	0.998878863368765	0.794731011821228	0.990870085250116	0.484312675108206
gem3	bcftools	run7	521241	0	60273	464502	117012	1004336	117560498	0.316237733500903	0.999005655371192	0.798780424890888	0.990588481990233	0.453094883220052
gem3	bcftools	rs55	575754	0	75559	519654	131659	942947	117552088	0.355294437785835	0.998881247382444	0.797856023140948	0.990980789440563	0.491651032161195
gem3	bcftools	nordborg	575192	0	75814	518156	132850	943647	117551695	0.354463631556372	0.998871134693175	0.795931220295973	0.990964918202948	0.49049014842326
gem3	bcftools	ipk	581162	0	77042	522971	135233	938946	117549198	0.357729611188597	0.998850884532041	0.794542421498502	0.990984373268411	0.493340710270782
gem3	freebayes	run2	835044	141866	191744	620588	548066	667787	117309907	0.481682739885515	0.995349775784792	0.531028003155767	0.989795297796287	0.505153174830252
gem3	freebayes	run5	692718	109163	148563	526284	424160	792115	117403789	0.39918416200255	0.996400174970371	0.553724364612749	0.989791755933635	0.463922801181043
gem3	freebayes	run7	654082	98766	139569	480494	411923	854032	117399899	0.360048436673396	0.996503551231047	0.538418698881801	0.989374789733379	0.431527883740177
gem3	freebayes	rs55	876306	124959	170052	573115	598202	724413	117250618	0.441697597277284	0.994923988207943	0.489291114190266	0.988899240117708	0.464277830321466
gem3	freebayes	nordborg	856414	122812	168302	572137	575391	727069	117271751	0.440374351719435	0.995117480235541	0.498582169672548	0.989068401827977	0.467674050387169
gem3	freebayes	ipk	916868	130193	175276	582094	640243	711089	117212922	0.450125001643232	0.994567451794782	0.476214006448304	0.988658217203602	0.462802124411652
gem3	VarDict	run2	947451	136907	240879	829811	495426	582571	117238540	0.587525895968654	0.995791987505118	0.626160452809573	0.990952328643762	0.606228258935959
gem3	VarDict	run5	575349	46914	129940	564082	188121	898613	117495532	0.385645674593815	0.998401468723953	0.749906607657773	0.99087899865802	0.509352575152445
gem3	VarDict	run7	536771	42500	124972	525159	179084	940875	117501230	0.358217476538743	0.998478216161116	0.74570709258026	0.990600139922039	0.483955734682716
gem3	VarDict	rs55	567110	42537	143472	576305	176814	888698	117504531	0.39338144700045	0.998497518871831	0.765224353654602	0.991057115741391	0.51963327535636
gem3	VarDict	nordborg	556776	41515	140917	570530	168678	895230	117511910	0.389238347341993	0.998566645503165	0.77181253449638	0.991070578176681	0.517495038476749
gem3	VarDict	ipk	572734	43567	148021	583218	181104	880969	117501057	0.398322072248968	0.998461075166694	0.763052744785575	0.991085979404086	0.523415431573307
novoalign	CLC	run2	574257	22218	109780	585971	120284	897861	117542232	0.394903870519034	0.998977720313239	0.82968757743308	0.991454668841381	0.535112075456363
novoalign	CLC	run5	230494	9385	31396	230163	41112	1265560	117609513	0.153880765355617	0.999650558592443	0.848448990876417	0.989033050345781	0.260513028311294
novoalign	CLC	run7	204534	8726	33455	204274	42441	1291775	117607858	0.136542319135269	0.999639261435281	0.827975599375798	0.98880187246696	0.234425315188976
novoalign	CLC	rs55	489106	19078	94041	508340	93885	978454	117565669	0.341903451318744	0.999202062248171	0.844103117605546	0.990999816461013	0.48667819679955
novoalign	CLC	nordborg	478924	18443	91716	498645	90438	988685	117568580	0.335261845051199	0.999231355135056	0.846476642510478	0.990942878081332	0.480294623468452
novoalign	CLC	ipk	528256	21122	102861	548098	104141	936952	117557157	0.369077135449985	0.999114908625264	0.840333068093138	0.991262065371907	0.512890863144853
novoalign	VarScan	run2	628137	0	97155	615206	110086	885586	117535470	0.40992089510072	0.99906425704682	0.848218372738152	0.991643285617113	0.552724874712724
novoalign	VarScan	run5	359383	0	47949	354669	52663	1147735	117591281	0.236067662226671	0.999552352648089	0.870712342757259	0.989925012221105	0.3714324911925
novoalign	VarScan	run7	283640	0	41759	278713	46686	1223474	117597475	0.185538152040991	0.999603159225216	0.856526910039674	0.989339497002459	0.305006713774345
novoalign	VarScan	rs55	581358	0	89612	577335	93635	924337	117551041	0.384461453633017	0.999204086379566	0.860448306183585	0.991456120837208	0.531458933409186
novoalign	VarScan	nordborg	571091	0	88096	569077	90110	932697	117554464	0.378936511086222	0.999234048822345	0.863301309036738	0.99141554049143	0.526688820390558
novoalign	VarScan	ipk	610891	0	93669	603664	100896	897810	117543978	0.40204758790362	0.999142368072917	0.856795730668786	0.991617821135399	0.547284402688263
novoalign	SNVer	run2	632092	0	112324	613018	131398	886459	117515473	0.40882120899487	0.998883115216893	0.823488479559816	0.991457086036745	0.546387907088261
novoalign	SNVer	run5	610521	0	71113	561757	119877	938541	117526173	0.37443027985107	0.99898103676239	0.824132892432009	0.991116655963303	0.514917055160289
novoalign	SNVer	run7	541685	0	69203	501405	109483	998480	117536980	0.334295629331582	0.999069389786925	0.820780568614869	0.990700822823373	0.475091352788765
novoalign	SNVer	rs55	677297	0	105400	637996	144701	861509	117502142	0.425471072120466	0.998770039243637	0.815125137824727	0.991554839767309	0.559105635697454
novoalign	SNVer	nordborg	665985	0	103308	629735	139558	870000	117507055	0.41989751522769	0.998813752504715	0.818589276127561	0.991526739871204	0.555070276788122
novoalign	SNVer	ipk	682632	0	109844	644922	147554	854356	117499516	0.430155047963086	0.99874579111915	0.813806348709614	0.991590929836977	0.562819569639673
novoalign	LoFreq	run2	709224	0	116533	671686	154071	827801	117492790	0.447943863467973	0.998690394297898	0.813418475411047	0.991759109561629	0.577733777616457
novoalign	LoFreq	run5	425641	0	53084	399442	79283	1102488	117565135	0.265952474482832	0.999326079372504	0.834387174264975	0.990081349367082	0.403343338441071
novoalign	LoFreq	run7	387847	0	55886	364295	79438	1137073	117565542	0.242642043789397	0.999324765068599	0.820977930422123	0.989789775176324	0.374576949988715
novoalign	LoFreq	rs55	609369	0	97590	592545	114414	908817	117530572	0.394671638152557	0.999027463864886	0.838160345932367	0.9914119818427	0.536647525427689
novoalign	LoFreq	nordborg	589347	0	94047	575329	108065	926212	117536742	0.383159034618435	0.999081429918109	0.841870136407402	0.991319272328851	0.526632600054464
novoalign	LoFreq	ipk	644840	0	103539	625502	122877	875543	117522426	0.416711024652825	0.998955529911806	0.83580912879704	0.991620221544684	0.556144150680352
novoalign	GATK38	run2	799573	0	164272	755478	208367	738999	117443504	0.505513299970491	0.998228952942023	0.783816900020232	0.992048719781155	0.614629003035404
novoalign	GATK38	run5	717268	0	144776	694009	168035	803469	117480835	0.463451883767241	0.998571724488301	0.805073754935943	0.991846128594726	0.588262368394955
novoalign	GATK38	run7	627005	0	123073	614074	136004	884448	117511822	0.409786442908412	0.998843973538449	0.818680190593512	0.991435306099353	0.546183403006315
novoalign	GATK38	rs55	750898	0	158789	727743	181944	769371	117467290	0.486097251111138	0.998453504593154	0.799992744757263	0.992015575668337	0.604738821364957
novoalign	GATK38	nordborg	750454	0	158420	727459	181415	769725	117467749	0.485884834462564	0.998458000092546	0.800395874455645	0.992017044450242	0.604689496263182
novoalign	GATK38	ipk	758889	0	160165	734030	185024	762804	117464490	0.490388379740172	0.998427328820075	0.798679946988969	0.992044842196926	0.607668898558211
novoalign	GATK41	run2	799536	0	168446	754912	213070	735824	117442542	0.506402206695216	0.998189036660657	0.779882270538089	0.992035895216864	0.614069608633442
novoalign	GATK41	run5	717850	0	152000	696465	173385	798307	117478191	0.465933935075048	0.998526284084796	0.800672529746508	0.991844550703308	0.589070895897949
novoalign	GATK41	run7	665781	0	138807	648523	156065	846470	117495290	0.433796679984455	0.998673495940612	0.806031161290002	0.991585684187316	0.564035796086331
novoalign	GATK41	rs55	748566	0	163857	726508	185915	767396	117466529	0.486315051034069	0.998419794832311	0.796240340280769	0.991998823161579	0.603831482587362
novoalign	GATK41	nordborg	748176	0	163447	726218	185405	767768	117466957	0.486094247201781	0.998424128535558	0.796620971607781	0.991999981401025	0.60377060444985
novoalign	GATK41	ipk	756539	0	165348	732773	189114	760760	117463701	0.49063060541682	0.998392609645591	0.794862060100641	0.992027670038195	0.606745824742695
novoalign	GATK40	run2	800396	0	166155	755651	210900	736633	117443164	0.50637211147476	0.998207456735196	0.781801477625081	0.992047318143566	0.614641486720337
novoalign	GATK40	run5	718758	0	145786	695021	169523	801269	117480535	0.464496187236431	0.998559091233087	0.803916284191435	0.99185210443882	0.588792774078991
novoalign	GATK40	run7	666491	0	133551	647263	152779	849209	117497097	0.432525967742798	0.998701409596046	0.809036275595531	0.991590275179899	0.563691751933583
novoalign	GATK40	rs55	749460	0	159665	726640	182485	769004	117468219	0.485837538879573	0.99844892555849	0.799274027223979	0.992014115279471	0.604332474345769
novoalign	GATK40	nordborg	749147	0	159204	726449	181902	769360	117468637	0.485656256915154	0.998453878736586	0.799744812302733	0.992016020499428	0.604326667110342
novoalign	GATK40	ipk	757614	0	161127	733001	185740	762319	117465288	0.490196747184549	0.99842126326342	0.797832033184543	0.992042903404811	0.607276286721835
novoalign	bcftools	run2	751255	0	91234	626942	215547	809326	117494533	0.436507671270264	0.998168831420385	0.744154523085761	0.99139820047191	0.55024910510423
novoalign	bcftools	run5	735745	0	73650	613220	196175	833492	117503461	0.423871510017198	0.998333257377279	0.757627610746298	0.99135796424075	0.543608968900855
novoalign	bcftools	run7	689566	0	67596	572983	184179	877928	117511258	0.394912575616285	0.998435122000524	0.75675086705355	0.991085694040744	0.51898918196998
novoalign	bcftools	rs55	776150	0	82850	646020	212980	794594	117492754	0.448433792813342	0.998190572432096	0.752060535506403	0.991543391661488	0.561850814962859
novoalign	bcftools	nordborg	771816	0	82674	643552	210938	797172	117494686	0.446686527051677	0.998207919105038	0.753141640042599	0.991538892992339	0.560777339280782
novoalign	bcftools	ipk	783072	0	83783	651092	215763	788785	117490708	0.452185846429938	0.998166940201614	0.751096780891845	0.991568788998887	0.564514646694978
novoalign	freebayes	run2	748395	108008	153328	586768	422963	723125	117413492	0.447951092188446	0.996410592969722	0.581113187571739	0.99038083819405	0.505916476118543
novoalign	freebayes	run5	657659	92275	141974	516907	375001	807949	117446491	0.390160892957423	0.996817210564606	0.579551926880351	0.990071453973562	0.466361777798629
novoalign	freebayes	run7	638511	85710	134848	484932	374137	849327	117437952	0.363446677144392	0.996824290247497	0.564485506984887	0.989731418372974	0.442188309272485
novoalign	freebayes	rs55	806453	109280	157968	560946	512755	745054	117327593	0.429514548238897	0.995648731451472	0.522441536330878	0.989443159432801	0.471442420707475
novoalign	freebayes	nordborg	791878	108797	157236	562269	495642	744708	117343729	0.430205734301369	0.995793918485868	0.531489889036034	0.989589693508692	0.475514273826075
novoalign	freebayes	ipk	835167	113415	160515	569253	539844	733407	117303844	0.436992768642624	0.995418982474479	0.513258082926922	0.989313554117496	0.472064971719788
novoalign	VarDict	run2	881550	105062	170070	783319	373363	643085	117346581	0.549156480211777	0.996828379395084	0.677212060013037	0.991468911829341	0.606498583477283
novoalign	VarDict	run5	577931	45859	119651	568333	175108	893773	117509134	0.388708479412573	0.998512052276294	0.764462815475606	0.991028839591458	0.515366936184085
novoalign	VarDict	run7	536564	40252	114273	528277	162812	938525	117516734	0.36015563109404	0.998616480046583	0.7644123984031	0.99075643510282	0.489623433250336
novoalign	VarDict	rs55	578820	42677	129125	586575	164047	877690	117518036	0.400593471810089	0.998606015496853	0.781451915877765	0.991256660254496	0.529665847512762
novoalign	VarDict	nordborg	567806	41914	126849	580997	155572	883677	117526102	0.396673252887673	0.998678026962805	0.78878828731592	0.991277542136667	0.527880838235488
novoalign	VarDict	ipk	584680	43793	130764	593872	165365	869398	117517713	0.405852645103091	0.998594827711763	0.782195809740568	0.991315193311674	0.534416314549291
