## Supplementary material for "Comparison of read mapping and variant calling tools for the analysis of plant NGS data": Table S3

mapper	vcaller	dataset	+ACM-SNPs	+ACM-MNPs	+ACM-InDels
bowtie2	CLC	run2	555352	25548	97603
bowtie2	CLC	run5	186053	6895	22985
bowtie2	CLC	run7	158821	6594	23405
bowtie2	CLC	rs55	69603	2874	8669
bowtie2	CLC	nordborg	32821	1388	2855
bowtie2	CLC	ipk	47138	2012	4726
bowtie2	CLC	col0	21968	1498	1176
bowtie2	VarScan	run2	638305	0	93776
bowtie2	VarScan	run5	331086	0	41378
bowtie2	VarScan	run7	253965	0	35187
bowtie2	VarScan	rs55	155834	0	21348
bowtie2	VarScan	nordborg	77595	0	8856
bowtie2	VarScan	ipk	110625	0	13643
bowtie2	VarScan	col0	27887	0	903
bowtie2	SNVer	run2	482272	0	86052
bowtie2	SNVer	run5	370191	0	44901
bowtie2	SNVer	run7	321467	0	42591
bowtie2	SNVer	rs55	333393	0	31700
bowtie2	SNVer	nordborg	265976	0	17373
bowtie2	SNVer	ipk	297437	0	23026
bowtie2	SNVer	col0	1003	0	278
bowtie2	LoFreq	run2	517745	0	85205
bowtie2	LoFreq	run5	261799	0	36364
bowtie2	LoFreq	run7	231958	0	36228
bowtie2	LoFreq	rs55	116406	0	18968
bowtie2	LoFreq	nordborg	48695	0	7380
bowtie2	LoFreq	ipk	73174	0	11487
bowtie2	LoFreq	col0	3560	0	194
bowtie2	GATK38	run2	528971	0	110783
bowtie2	GATK38	run5	439794	0	88724
bowtie2	GATK38	run7	381116	0	73547
bowtie2	GATK38	rs55	478533	0	104404
bowtie2	GATK38	nordborg	476566	0	104053
bowtie2	GATK38	ipk	482893	0	106246
bowtie2	GATK38	col0	3754	0	3282
bowtie2	GATK41	run2	529461	10	111501
bowtie2	GATK41	run5	441371	2	92568
bowtie2	GATK41	run7	406974	2	84481
bowtie2	GATK41	rs55	478189	4	106573
bowtie2	GATK41	nordborg	476050	6	106258
bowtie2	GATK41	ipk	482407	6	108297
bowtie2	GATK41	col0	3740	0	3919
bowtie2	GATK40	run2	529586	7	110409
bowtie2	GATK40	run5	441559	2	88804
bowtie2	GATK40	run7	407152	2	81464
bowtie2	GATK40	rs55	478438	4	103880
bowtie2	GATK40	nordborg	476331	3	103513
bowtie2	GATK40	ipk	482668	4	105744
bowtie2	GATK40	col0	3740	0	3266
bowtie2	bcftools	run2	494209	0	80454
bowtie2	bcftools	run5	430107	0	57666
bowtie2	bcftools	run7	397167	0	52030
bowtie2	bcftools	rs55	425853	0	57352
bowtie2	bcftools	nordborg	395534	0	51906
bowtie2	bcftools	ipk	411503	0	54663
bowtie2	bcftools	col0	5195	0	1769
bowtie2	freebayes	run2	848498	131568	150402
bowtie2	freebayes	run5	661569	87782	121148
bowtie2	freebayes	run7	653992	86916	121929
bowtie2	freebayes	rs55	882641	110113	141334
bowtie2	freebayes	nordborg	858997	108629	139640
bowtie2	freebayes	ipk	928269	116063	145939
bowtie2	freebayes	col0	296071	31208	46680
bowtie2	VarDict	run2	944291	125072	172625
bowtie2	VarDict	run5	543469	39618	105066
bowtie2	VarDict	run7	507329	36633	101236
bowtie2	VarDict	rs55	536059	35350	112266
bowtie2	VarDict	nordborg	523818	34457	110013
bowtie2	VarDict	ipk	541517	36054	114117
bowtie2	VarDict	col0	0	0	0
bwa+AC0-mem	CLC	run2	609138	27068	108932
bwa+AC0-mem	CLC	run5	263184	12947	33129
bwa+AC0-mem	CLC	run7	229881	11590	34488
bwa+AC0-mem	CLC	rs55	514743	22855	96287
bwa+AC0-mem	CLC	nordborg	504133	22193	94323
bwa+AC0-mem	CLC	ipk	547261	24750	103852
bwa+AC0-mem	CLC	col0	7562	303	2187
bwa+AC0-mem	VarScan	run2	699530	0	99163
bwa+AC0-mem	VarScan	run5	411100	0	50975
bwa+AC0-mem	VarScan	run7	322906	0	44251
bwa+AC0-mem	VarScan	rs55	618920	0	91490
bwa+AC0-mem	VarScan	nordborg	606907	0	89826
bwa+AC0-mem	VarScan	ipk	645624	0	2427
bwa+AC0-mem	VarScan	col0	14530	0	2436
bwa+AC0-mem	SNVer	run2	651847	0	111640
bwa+AC0-mem	SNVer	run5	650681	0	73593
bwa+AC0-mem	SNVer	run7	581335	0	71146
bwa+AC0-mem	SNVer	rs55	697501	0	105671
bwa+AC0-mem	SNVer	nordborg	684596	0	103791
bwa+AC0-mem	SNVer	ipk	701189	0	109270
bwa+AC0-mem	SNVer	col0	10037	0	2536
bwa+AC0-mem	LoFreq	run2	704786	0	111354
bwa+AC0-mem	LoFreq	run5	460356	0	55157
bwa+AC0-mem	LoFreq	run7	416592	0	56686
bwa+AC0-mem	LoFreq	rs55	624092	0	96191
bwa+AC0-mem	LoFreq	nordborg	604039	0	93188
bwa+AC0-mem	LoFreq	ipk	651766	0	100773
bwa+AC0-mem	LoFreq	col0	13992	0	2674
bwa+AC0-mem	GATK38	run2	776289	0	161756
bwa+AC0-mem	GATK38	run5	722573	0	146524
bwa+AC0-mem	GATK38	run7	636243	0	126117
bwa+AC0-mem	GATK38	rs55	737117	0	156822
bwa+AC0-mem	GATK38	nordborg	732954	0	156068
bwa+AC0-mem	GATK38	ipk	740648	0	157802
bwa+AC0-mem	GATK38	col0	14139	0	4233
bwa+AC0-mem	GATK41	run2	775818	87	163620
bwa+AC0-mem	GATK41	run5	724515	72	151996
bwa+AC0-mem	GATK41	run7	675596	54	140382
bwa+AC0-mem	GATK41	rs55	736236	69	160023
bwa+AC0-mem	GATK41	nordborg	732007	78	159296
bwa+AC0-mem	GATK41	ipk	739624	85	160767
bwa+AC0-mem	GATK41	col0	14171	0	4882
bwa+AC0-mem	GATK40	run2	776239	72	161960
bwa+AC0-mem	GATK40	run5	724739	47	146818
bwa+AC0-mem	GATK40	run7	675811	39	135600
bwa+AC0-mem	GATK40	rs55	736626	48	156516
bwa+AC0-mem	GATK40	nordborg	732435	47	155780
bwa+AC0-mem	GATK40	ipk	739966	55	157522
bwa+AC0-mem	GATK40	col0	14173	0	4229
bwa+AC0-mem	bcftools	run2	767813	0	85305
bwa+AC0-mem	bcftools	run5	768003	0	70349
bwa+AC0-mem	bcftools	run7	719724	0	64701
bwa+AC0-mem	bcftools	rs55	780188	0	78532
bwa+AC0-mem	bcftools	nordborg	772694	0	78429
bwa+AC0-mem	bcftools	ipk	782637	0	79400
bwa+AC0-mem	bcftools	col0	14958	0	2197
bwa+AC0-mem	freebayes	run2	808295	139525	148021
bwa+AC0-mem	freebayes	run5	696644	117565	138663
bwa+AC0-mem	freebayes	run7	689965	109789	132875
bwa+AC0-mem	freebayes	rs55	867044	134141	151519
bwa+AC0-mem	freebayes	nordborg	847355	133085	149891
bwa+AC0-mem	freebayes	ipk	899328	138055	153256
bwa+AC0-mem	freebayes	col0	207789	10454	16876
bwa+AC0-mem	VarDict	run2	1004689	132538	181809
bwa+AC0-mem	VarDict	run5	597153	47867	119519
bwa+AC0-mem	VarDict	run7	554977	42517	114169
bwa+AC0-mem	VarDict	rs55	594053	44022	127780
bwa+AC0-mem	VarDict	nordborg	580959	43006	125376
bwa+AC0-mem	VarDict	ipk	599006	45077	129464
bwa+AC0-mem	VarDict	col0	0	0	0
clc	CLC	run2	670644	41197	126716
clc	CLC	run5	295064	20289	40808
clc	CLC	run7	260816	18699	43073
clc	CLC	rs55	567555	33957	115013
clc	CLC	nordborg	560694	33508	113114
clc	CLC	ipk	606074	36458	124827
clc	CLC	col0	8023	487	2466
clc	VarScan	run2	872308	0	115747
clc	VarScan	run5	458171	0	53426
clc	VarScan	run7	365964	0	47438
clc	VarScan	rs55	706107	0	97891
clc	VarScan	nordborg	698154	0	96723
clc	VarScan	ipk	748382	0	103363
clc	VarScan	col0	17352	0	2788
clc	SNVer	run2	922481	0	139244
clc	SNVer	run5	734674	0	77970
clc	SNVer	run7	650861	0	78718
clc	SNVer	rs55	846293	0	121067
clc	SNVer	nordborg	837203	0	118614
clc	SNVer	ipk	869535	0	127274
clc	SNVer	col0	16114	0	3046
clc	LoFreq	run2	946577	0	122539
clc	LoFreq	run5	536763	0	55021
clc	LoFreq	run7	482633	0	56999
clc	LoFreq	rs55	742351	0	97553
clc	LoFreq	nordborg	726313	0	95194
clc	LoFreq	ipk	786360	0	103264
clc	LoFreq	col0	22530	0	3287
clc	GATK38	run2	819032	0	164289
clc	GATK38	run5	761511	0	149427
clc	GATK38	run7	656207	0	126611
clc	GATK38	rs55	790960	0	161828
clc	GATK38	nordborg	789652	0	161344
clc	GATK38	ipk	799727	0	163563
clc	GATK38	col0	16065	0	4463
clc	GATK41	run2	840382	107	169025
clc	GATK41	run5	769307	94	156345
clc	GATK41	run7	715615	78	143945
clc	GATK41	rs55	793228	105	166018
clc	GATK41	nordborg	791524	96	165742
clc	GATK41	ipk	802083	101	167609
clc	GATK41	col0	16533	0	5196
clc	GATK40	run2	840879	85	167249
clc	GATK40	run5	769621	61	150542
clc	GATK40	run7	715923	48	138706
clc	GATK40	rs55	793608	70	162148
clc	GATK40	nordborg	792089	71	161719
clc	GATK40	ipk	802451	76	163992
clc	GATK40	col0	16514	0	4522
clc	bcftools	run2	1011239	0	81104
clc	bcftools	run5	935503	0	66098
clc	bcftools	run7	878611	0	60963
clc	bcftools	rs55	982218	0	74841
clc	bcftools	nordborg	975418	0	74670
clc	bcftools	ipk	991131	0	75713
clc	bcftools	col0	24055	0	2155
clc	freebayes	run2	750249	179660	160120
clc	freebayes	run5	689334	143868	144791
clc	freebayes	run7	677213	135365	140363
clc	freebayes	rs55	834437	163018	160670
clc	freebayes	nordborg	813988	160528	158984
clc	freebayes	ipk	862003	166775	162849
clc	freebayes	col0	210411	13958	20403
clc	VarDict	run2	960457	142728	185289
clc	VarDict	run5	584172	47927	118402
clc	VarDict	run7	544206	43146	113369
clc	VarDict	rs55	575161	43633	127841
clc	VarDict	nordborg	562987	42658	125482
clc	VarDict	ipk	580954	44686	130093
clc	VarDict	col0	0	0	0
gem3	CLC	run2	607756	27295	111868
gem3	CLC	run5	213021	9019	23576
gem3	CLC	run7	177682	7934	24003
gem3	CLC	rs55	464762	18749	85856
gem3	CLC	nordborg	461149	18577	85475
gem3	CLC	ipk	509747	21219	95852
gem3	CLC	col0	10478	424	2231
gem3	VarScan	run2	719626	0	99692
gem3	VarScan	run5	417586	0	46940
gem3	VarScan	run7	330793	0	42099
gem3	VarScan	rs55	651993	0	88266
gem3	VarScan	nordborg	642331	0	87014
gem3	VarScan	ipk	684133	0	92791
gem3	VarScan	col0	21263	0	2539
gem3	SNVer	run2	587597	0	114346
gem3	SNVer	run5	482977	0	45363
gem3	SNVer	run7	415077	0	44619
gem3	SNVer	rs55	532159	0	77525
gem3	SNVer	nordborg	529657	0	77118
gem3	SNVer	ipk	544104	0	84005
gem3	SNVer	col0	5744	0	2038
gem3	LoFreq	run2	621913	0	104506
gem3	LoFreq	run5	346977	0	43321
gem3	LoFreq	run7	307356	0	42344
gem3	LoFreq	rs55	504696	0	78012
gem3	LoFreq	nordborg	496412	0	77119
gem3	LoFreq	ipk	536403	0	83129
gem3	LoFreq	col0	7542	0	2007
gem3	GATK38	run2	656490	0	143869
gem3	GATK38	run5	583345	0	114680
gem3	GATK38	run7	485429	0	88317
gem3	GATK38	rs55	601116	0	128321
gem3	GATK38	nordborg	599252	0	128297
gem3	GATK38	ipk	611548	0	131156
gem3	GATK38	col0	8700	0	3570
gem3	GATK41	run2	659291	39	145212
gem3	GATK41	run5	586303	24	120676
gem3	GATK41	run7	526373	14	103612
gem3	GATK41	rs55	600921	21	131660
gem3	GATK41	nordborg	599139	26	131565
gem3	GATK41	ipk	611442	21	134447
gem3	GATK41	col0	8750	0	4006
gem3	GATK40	run2	659472	34	143818
gem3	GATK40	run5	586473	13	114854
gem3	GATK40	run7	526476	8	98975
gem3	GATK40	rs55	601096	15	127781
gem3	GATK40	nordborg	599327	13	127764
gem3	GATK40	ipk	611623	12	130645
gem3	GATK40	col0	8760	0	3455
gem3	bcftools	run2	620281	0	94173
gem3	bcftools	run5	576436	0	66045
gem3	bcftools	run7	521509	0	59744
gem3	bcftools	rs55	576016	0	75049
gem3	bcftools	nordborg	575444	0	75314
gem3	bcftools	ipk	581406	0	76549
gem3	bcftools	col0	6686	0	2343
gem3	freebayes	run2	837619	155803	174617
gem3	freebayes	run5	693652	116880	139221
gem3	freebayes	run7	654587	105277	131744
gem3	freebayes	rs55	878073	134518	158001
gem3	freebayes	nordborg	857988	132308	156448
gem3	freebayes	ipk	918767	140321	162502
gem3	freebayes	col0	231990	15765	22723
gem3	VarDict	run2	945470	136608	240394
gem3	VarDict	run5	574803	46864	129824
gem3	VarDict	run7	536149	42456	124849
gem3	VarDict	rs55	566515	42494	143353
gem3	VarDict	nordborg	556201	41480	140786
gem3	VarDict	ipk	572109	43534	147883
gem3	VarDict	col0	0	0	0
novoalign	CLC	run2	574232	22329	108913
novoalign	CLC	run5	230349	9416	30759
novoalign	CLC	run7	204440	8766	32868
novoalign	CLC	rs55	488961	19151	93257
novoalign	CLC	nordborg	478763	18511	90950
novoalign	CLC	ipk	528073	21208	102050
novoalign	CLC	col0	6929	246	2143
novoalign	VarScan	run2	628009	0	96996
novoalign	VarScan	run5	359253	0	47786
novoalign	VarScan	run7	283512	0	41593
novoalign	VarScan	rs55	581227	0	89441
novoalign	VarScan	nordborg	570959	0	87931
novoalign	VarScan	ipk	610757	0	93504
novoalign	VarScan	col0	12352	0	2319
novoalign	SNVer	run2	631963	0	112153
novoalign	SNVer	run5	610387	0	70944
novoalign	SNVer	run7	541552	0	69029
novoalign	SNVer	rs55	677163	0	105206
novoalign	SNVer	nordborg	665851	0	103111
novoalign	SNVer	ipk	682498	0	109648
novoalign	SNVer	col0	10403	0	2607
novoalign	LoFreq	run2	706172	0	114176
novoalign	LoFreq	run5	422992	0	52273
novoalign	LoFreq	run7	385697	0	54893
novoalign	LoFreq	rs55	607059	0	96227
novoalign	LoFreq	nordborg	587212	0	92855
novoalign	LoFreq	ipk	642496	0	102233
novoalign	LoFreq	col0	20054	0	3148
novoalign	GATK38	run2	800799	0	162719
novoalign	GATK38	run5	718108	0	143623
novoalign	GATK38	run7	627453	0	122319
novoalign	GATK38	rs55	751834	0	157530
novoalign	GATK38	nordborg	751317	0	157221
novoalign	GATK38	ipk	759849	0	158865
novoalign	GATK38	col0	16601	0	4367
novoalign	GATK41	run2	802545	93	165003
novoalign	GATK41	run5	720116	74	149347
novoalign	GATK41	run7	667736	49	136489
novoalign	GATK41	rs55	751100	86	160913
novoalign	GATK41	nordborg	750586	83	160619
novoalign	GATK41	ipk	759162	86	162297
novoalign	GATK41	col0	16728	0	5011
novoalign	GATK40	run2	802946	82	163182
novoalign	GATK40	run5	720394	41	143796
novoalign	GATK40	run7	667943	32	131753
novoalign	GATK40	rs55	751415	63	157324
novoalign	GATK40	nordborg	750958	53	157003
novoalign	GATK40	ipk	759621	59	158718
novoalign	GATK40	col0	16737	0	4355
novoalign	bcftools	run2	752728	0	89479
novoalign	bcftools	run5	737236	0	71868
novoalign	bcftools	run7	690936	0	65935
novoalign	bcftools	rs55	777706	0	81019
novoalign	bcftools	nordborg	773289	0	80923
novoalign	bcftools	ipk	784630	0	81944
novoalign	bcftools	col0	17354	0	2284
novoalign	freebayes	run2	749939	116639	142653
novoalign	freebayes	run5	658418	99302	133669
novoalign	freebayes	run7	639106	91824	127613
novoalign	freebayes	rs55	807573	117640	147900
novoalign	freebayes	nordborg	792906	117249	147107
novoalign	freebayes	ipk	836384	122174	149915
novoalign	freebayes	col0	181464	9201	15241
novoalign	VarDict	run2	877021	104555	168996
novoalign	VarDict	run5	576969	45794	119489
novoalign	VarDict	run7	535409	40177	114031
novoalign	VarDict	rs55	577702	42602	128870
novoalign	VarDict	nordborg	566753	41835	126616
novoalign	VarDict	ipk	583534	43706	130527
novoalign	VarDict	col0	0	0	0
