## Supplementary material for "Comparison of read mapping and variant calling tools for the analysis of plant NGS data": Table S4

### Sheet: Sheet1
Tool	Command
Mappers
Bowtie2	bowtie2 -x TAIR10 -1 output_forward_paired.fq.gz -2 output_reverse_paired.fq.gz | gzip -3 > sample.sam.gz
BWA-MEM	bwa mem TAIR10.fa output_forward_paired.fq.gz output_reverse_paired.fq.gz | gzip -3 > sample.sam.gz
CLC v11	Graphical User Interface:
	Toolbox -> resequencing analysis -> map reads to reference
	Parameters:
	Match score = 1
	Mismatch cost = 2
	Linear gap cost = on
	Length fraction = 0.5
	Similarity fraction = 0.8
	Auto-detect paired distances = on
	Map randomly = on
GEM3	gem-mapper -I TAIR10.gem -1 output_forward_paired.fq.gz -2 output_reverse_paired.fq.gz | gzip -3 > sample.sam.gz
Novoalign	novoalign -f output_forward_paired.fq output_reverse_paired.fq -d TAIR10 -o SAM | gzip -3 > sample.sam.gz
Variant callers
CLC	Graphical User Interface:
	Toolbox -> resequencing analysis -> variant detection -> basic variant detection
	Parameters:
	Ploidy = 2
	Ignore positions with coverage above = 100,000
	Ignore broken pairs = on
	Ignore non-specific matches = reads
	Minimum coverage 10
	Minimum count = 2
	Minimum frequency = 35.0 %
	Relative read direction filter = on
	Significance (%) = 1.0
FreeBayes	freebayes –f TAIR10.fa sample _rg.bam.gz > MapperName_freebayes_result.vcf
Genome Analysis Tool Kit 3.8/4.0/4.1	For 3.8 the python script GATK_variant_calling.py was applied:
	java -Xmx16g -jar ./GenomeAnalysisTK_3.8.jar -T HaplotypeCaller -R TAIR10.fa Col0_GK_rg.bam.gz --genotyping_mode DISCOVERY -stand_call_conf 10 -nct 4 -U ALLOW_N_CIGAR_READS -o sample.vcf
	For 4.0:
	gatk-4.0.0.0/gatk HaplotypeCaller -I sample_rg.bam.gz -O sample.vcf -R TAIR10.fa
	For 4.1:
	gatk-4.1.0.0/gatk HaplotypeCaller -I sample_rg.bam.gz -O sample.vcf –R TAIR10.fa
LoFreq	SNP calling:
	lofreq call -f TAIR10.fa sample_rg.bam.gz -o MapperName_lofreq_result.vcf
	For indel calling a indel quality file was first generated:
	lofreq indelqual --dindel --ref TAIR10.fa -o iq.bam rg.bam
	Indel calling:
	lofreq call -f TAIR10.fa --call-indels sample_rg.bam.gz
BCFtools/SAMtools	bcftools mpileup -Ou -f TAIR10.fa sample_rg.bam.gz | bcftools call -mv -Ob -o MapperName_bcftools_result.bcf
	Next, conversion of bcf file to vcf:
	bcftools view MapperName_bcftools_result.bcf | vcfutils.pl varFilter -D500 > MapperName_bcftools_result.vcf
SNVer	java -jar SNVerIndividual.jar -i IPK_rg.bam.gz -r TAIR10.fa -o MapperName_snver_result.vcf
VarDict	vardict -G TAIR10.fa -b sample_rg.bam.gz -c 1 -S 2 -E 3 -g 4 -y pathToMy.bed | var2vcf_valid.pl
VarScan2	SNP calling:
	samtools mpileup -f TAIR10.fa sample_rg.bam.gz | java -jar VarScan.v2.3.9.jar mpileup2snp --output-vcf 1 > MapperName_VarScan_snp_result.vcf
	Indel calling:
	samtools mpileup -f TAIR10.fa sample_rg.bam.gz | java -jar VarScan.v2.3.9.jar mpileup2indel --output-vcf 1 > MapperName_VarScan_indel_result.vcf
